# Cultivation and physiological characterization of a desert-derived *Halospirulina* isolate

**DOI:** 10.64898/2026.05.27.728284

**Authors:** Bárbara Bastos de Freitas, Mirian dos Santos Mendes, Mark Pampuch, Mauricio Lopez Portillo Masson, Kyle J. Lauersen

## Abstract

Here, we describe a filamentous *Halospirulina* isolate (*Halospirulina saudiensis*) obtained from water-clay microhabitat the Empty Quarter desert, الربع الخالي (ar-Rubʿ al-Khālī), Saudi Arabia which grows in saline conditions. We present its fully sequenced genome, the first for the genus, and characterize its growth dynamics as well as biochemical composition under a range of cultivation conditions. Protein, carbohydrate, lipid, and phycocyanin content varied with cultivation regime but were largely stable. *H. saudiensis* reached biomass concentrations of up to 9.83 g L^-1^ at pH 7, 35 °C and continuous 325 µmol photons m^-2^ s^-1^. Variable climate simulations in lab-scale photobioreactors revealed preference for warmer season cultivation under modeled outdoor conditions. Carotenoid analysis revealed a pigment profile enriched in canthaxanthin and other ketocarotenoids, distinguishing it from industrial *Limnospira* and positioning its value for neutraceuticals and feed additives. Genome analysis identified a carotene ketolase (*crtO*) homolog consistent with other cyanobacteria that accumulate ketocarotenoids. Phycocyanin content was heavily dependent on culture health and varied with cultivation pH, irradiance, reaching maximum values of 67.3 ± 0.8 mg gDW^-1^ (6.73 %). Extracted phycocyanin showed marginal thermal stability compared to that from *L. platensis*. The findings suggest that *H. saudiensis* could be a promising source of biomass, ketocarotenoids, and natural pigments, cultivated in saline conditions with elevated temperature and irradiance.

**Graphical Abstract:** 

**Highlights:**

- *Halospirulina saudiensis* sp. nov. isolated from Empty Quarter
- First genome-resolved characterization of a *Halospirulina* strain
- Reached 9.83 g L^-1^ in Red Sea salinity conditions
- Accumulates canthaxanthin as major carotenoid
- Phycocyanin slightly thermotolerant
