## Supplementary material 1 - Protein sequences for "Cultivation and physiological characterization of a desert-derived *Halospirulina* isolate"

### Sheet: Sheet1
Gene Name	UniProt Primary Identifier	BLAST percent identy	alignment length	mismatch	gapopen	qstart	qend	sstart	send	evalue	bitscore	Sequence
Carotene ketolase (crtO)	B0JJ20	64.286	546	195	0	1	546	2025777	2024140	0	691	MESYDVILIGAGHNGLVCAAYLLKAGYRVLLLEQRSVPGGAATTEAVIPDLAPDFKFNLCAIDHEFIFLGPVIEELELKRHGLEYLFFDPTVFCPHPSGQYFLSYRSLEKTHAAIAQFCPRDADRYLQFIDYWAQLLNAIGPWFNAPPQDLLRIARNYNSSALASVWKAIGSKKKLLDFIRTMITSPEDVLNEWFESEFVKAPLARLAAEIGAPPSQKGITSGMMMMAMRHSPGVARPRGGTGALTEALVKCVVSLGGVILTEQKVKQILMEEGQAIGVRVDSGQEYLAKAGVISNIDARRVFLQLVAPADVDAADPELRERVERRIVNNNETILKIDCALAEAPRFEAYDHKEEYLQGTILIADSVRHVEQAHALTILGQIPDENPSMYLDVPTILDP…
glucosylglycerol-phosphate synthase (ggpS)	P74258	65.289	484	167	1	1	484	1609998	1608550	0	664	MNSSLVILYHREPYDEVRENGKTVYREKKSPNGILPTLKSFFADAEQSTWVAWKQVSPKQKDDFQADMSIEGLGDRCTVRRVPLTAEQVKNFYHITSKEAFWPILHSFPWQFTYDSSDWDNFQHINRLFAEAACADADDNALFWVHDYNLWLAPLYIRQLKPNAKIAFFHHTPFPSVDIFNILPWREAIVESLLACDLCGFHIPRYVENFVAVARSLKPVEITRRVVVDQAFTPYGTALAEPELTTQLRYGDRLINLDAFPVGTNPANIRAIVAKESVQQKVAEIKQDLGGKRLIVSAGRVDYVKGTKEMLMCYERLLERRPELQGEISLVVPVAKAAEGMRIYRNAQNEIERLAGKINGRFAKLSWTPVMLFTSPLAYEELIALFCAADIAWITPLRD…
glucosylglycerol-phosphate phosphatase (stpA)	Q55034	61.244	418	159	2	3	418	1186592	1187842	7.59e-162	502	MVLHQQRFSLDHGAFCQTLAQTENLLIVQDLDGVCMELVQDPLSRRLDADYVRATTLFAEHFYVLTNGEHVGKRGVQGIVEQSFGDASFVQQEGLYLPGLAAGGVQWQDRHGKVSHPGVGQTELEFLAAVPEKITNCLKTFFGDRPHSLSPEQLQTGIEASVLDNVASPTANLNTLANLLQDFPQIYRDLQETMAQLLDQLMAEAVAQGLGNSFFVHYAPNLGRDERGKEIIRWAKAGDSGTTDFQFMLRGGVKEAGVLALLNRYYHNRTGQYPLGESFSARQAPPSHQDLLHLVKAQFDPALMPLIIGVGDTVTSQVDEATGEIRRGGSDRQFLQLIQDLGDWGNHGNLVVYVDSSQGEVKNRQPLQLETVAGQTQVVAGPGDMRDREEPLKINVAFP…
trehalose-6-phosphate synthase (otsA)	P31677	31.206	423	267	5	68	469	1609752	1608493	7.94e-64	222	MSRLVVVSNRIAPPDEHAASAGGLAVGILGALKAAGGLWFGWSGETGNEDQPLKKVKKGNITWASFNLSEQDLDEYYNQFSNAVLWPAFHYRLDLVQFQRPAWDGYLRVNALLADKLLPLLQDDDIIWIHDYHLLPFAHELRKRGVNNRIGFFLHIPFPTPEIFNALPTYDTLLEQLCDYDLLGFQTENDRLAFLDCLSNLTRVTTRSAKSHTAWGKAFRTEVYPIGIEPKEIAKQAAGPLPPKLAQLKAELKNVQNIFSVERLDYSKGLPERFLAYEALLEKYPQHHGKIRYTQIAPTSRGDVQAYQDIRHQLENEAGRINGKYGQLGWTPLYYLNQHFDRKLLMKIFRYSDVGLVTPLRDGMNLVAKEYVAAQDPANPGVLVLSQFAGAANELTSAL…
sucrose-phosphate synthase (sps)	Q55440	29.646	226	127	7	218	439	215760	216353	9.81e-12	66.2	MSYSSKYILLISVHGLIRGENLELGRDADTGGQTKYVLELARALVKNPQVARVDLLTRLIKDPKVDADYAQPRELIGDRAQIVRIECGPEEYIAKEMLWDYLDNFADHALDYLKEQPELPDVIHSHYADAGYVGTRLSHQLGIPLVHTGHSLGRSKRTRLLLSGIKADEIESRYNMARRINAEEETLGSAARVITSTHQEIAEQYAQYDYYQPDQMLVIPPGTDLEKFYPPKGNEWETPIVQELQRFLRHPRKPIILALSRPDPRKNIHKLIAAYGQSPQLQAQANLVIVAGNRDDITDLDQGPREVLTDLLLTIDRYDLYGKVAYPKQNQAEDVYALFRLTALSQGVFINPALTEPFGLTLIEAAACGVPIVATEDGGPVDIIKNCQNGYLINPLDEV…
Low-affinity Na(+)/H(+) antiporter (nhaS1)	P73863	64.356	505	176	1	11	515	4246039	4247541	3.34e-174	543	MDTAVNESLSISYNLEQFLIVLSVSLSIATLSKTVPILRKIPYTLLLVIVGMALAFVDVKLINLSPELIMEIFLPPLLFEAAWNLQWRNLKENWFPITLFATLGVVICVVGIAFPLSYWGGMELAIAFLAAAALSATDPVSVIALFKELGASKKLNTLMEGESLFNDGVAVVVFLILVGIPLGTSTFDLSVTLARFVTVIGIGVGCGLVIGFSLSLLTQRFDLPFVEQSLTLVSAYGAYILAENLGGSGVIGVVVVGMVLGNYGSRIGMNPRTRLIVSIFWEFVAFFVNSIIFLLIGDQIGLSSLSDHLNLILIAIAAVVVTRLVSVFGLSLISNKVSDQISSTHITLQEQTVLWWGGLRGSVAIAVALSVPQAIAERQAIIDIVFGVVLFTLLVQGLT…
Multiple resistance and pH adaptation protein A (mrpA)	C7G3J5	59.278	194	71	2	1	193	516573	516013	4.68e-38	136	MDNYIYIIVALLPLTALTLVLQVNPYQALVIRAILGAVAALVYAVLGAADVALTEALVGTMLAITLYVVAVRSSLVMRLGVLQTETETDQNLKDIITKIRKIIDQYHLRLEIIQYPNVSALESALHSQEIHAGCITCQQDDCLFHNGTTVVDTQKTYHAAVRVRRLFEIMKEELVFPDTTVTYVPIMNEEEKH
Multiple resistance and pH adaptation protein B (mrpB)	K9Z7D6	76.712	219	51	0	1	219	516010	515354	4.47e-86	275	MKILYIIASLAMFIKILVMPNTMAELSEMSIVEMVVEDTGVPNAVSGIIFRNRLYDTIFEVIVFTIAILGVGFLLSNEQPTTVVYQFTDQPSIVLARLGATITALVTTELAIRGHLSPGGGFAAGVAGGTAIGLIAITSSSQTMEKVYKRFSAATLEKVSVLLFIILAIATLTGIELPHGNLGYLISGGSIPLLNIIVALKVALGSWAAILLFVRYRGLF
Multiple resistance and pH adaptation protein C (mrpC)	A0A1Z3HHY4	80.909	110	21	0	4	113	520227	519898	9.12e-49	163	MSSLEACIFATVFCGFFGIILKKNLMMKIISMDVMSTGVIAYYVLVAAHGGSFTPIMSEAPSRTYADPVPQAVILTAIVIGFSIQALMLVGVMKLSRDNPTLESHEIEKNNTP
Multiple resistance and pH adaptation protein D (mrpD)	K9Z2T5	54.507	477	213	2	5	478	519889	518462	1.22e-149	470	MNNTITLIWLALPFVAGFLVYLLPKYSSYLSLGGLLISISYPVWILTSEVDFTLRLLDNFGVTLYVDQLSGYFILTNCLVTIGVLIYCLSEERKAFFYTQLMILYGSVNACFIGYDFISFYVAIEVISIAAFLLMVYPRSDKSIWIGLRYLFVSNTAMLFYLIGAILIYKANNSFSFDGLINSPPEAIALILLGLLVKGGVFVSGLWLPLTHASVETPLSGLLSGIVVKAGIFPFLRLASISDEVDFVIRIVAIATAYLGVIQAIFENDTKRLLALSTVSQLGFIIASPMIAGFYALTHGLAKCTLFLTVGNLPSRDIKQLNQEGVNFYLWFVLFLGSSSIIGIPLLAGFSAKVMVMKNILSWQNIPFNLAVIGTAIALSKLIFLPTANTSISETAVKR…
Multiple resistance and pH adaptation protein E (mrpE)	A0A0K1S411	57.851	121	51	0	4	124	518441	518079	9.98e-43	147	MIGHIILRLTMWFLLTANFTPANIMIGVAIAFLLPRNFASSETLGDWLKVIIKVFIAIPQAYKEAFEIIFRPHKEEEIIFERISGKRSPRLAFWDIFLITFTPKTIVTEYKENEGYEVHVIKRSSQG
Multiple resistance and pH adaptation protein F (mrpF)	A0A844GST0	63.768	69	25	0	1	69	517275	517069	3.59e-26	97.4	MNIVIISMFLILLIPIYQAWQNEDIWQRMLAVSSISTKASIMILAISVFKDDWMMGVVGVLILTIGNAGLMLLAHLLKRLKL
Multiple resistance and pH adaptation protein G (mrpG)	K9Z6V5	65.217	69	24	0	20	88	516793	516587	1.4e-17	73.6	MDFLTYFFMVIGLVFWLWGTIQILDKRSVLYKLHSLSVADTLGSILIVFALALKIPSELPLLILAIISLTLWNTMLGYVLAYCSRNQEGKKLNG
