## Supplementary material 3 - Data for "Cultivation and physiological characterization of a desert-derived *Halospirulina* isolate"

### Sheet: SW BG-11
Tube	Empty tubes (g)	Tubes + biomass (g)	Sample weight	Biomass (g/L)
1	7.5794	7.5811	0.0017	0.566667		Day 0
2	7.6565	7.6582	0.0017	0.566667
3	7.6378	7.6396	0.0018	0.6
4	7.6804	7.6836	0.0032	1.06667		Day 1
5	7.5919	7.5961	0.0042	1.4	pH8
6	7.5314	7.5344	0.003	1
7	7.6594	7.6628	0.0034	1.13333
8	7.6696	7.6731	0.0035	1.16667	pH9
9	7.5967	7.6005	0.0038	1.26667
10	7.64	7.6472	0.0072	2.4
11	7.6261	7.6329	0.0068	2.26667	pH10
12	7.6607	7.6676	0.0069	2.3
13	7.6699	7.6729	0.003	1
14	7.4907	7.4939	0.0032	1.06667	Constant CO2
15	7.6402	7.6439	0.0037	1.23333
16	7.6116	7.6185	0.0069	2.3		Day 2
17	7.6193	7.6251	0.0058	1.93333	pH8
18	7.6473	7.6535	0.0062	2.06667
19	7.661	7.6662	0.0052	1.73333
20	7.6757	7.6792	0.0035	1.16667	pH9
21	7.6772	7.6819	0.0047	1.56667
22	7.6342	7.6347	0.0005	0.166667
23	7.6501	7.6508	0.0007	0.233333	pH10
24	7.6476	7.6484	0.0008	0.266667
25	7.6726	7.6754	0.0028	0.933333
26	7.5891	7.5918	0.0027	0.9	Constant CO2
27	7.667	7.6701	0.0031	1.03333
28	7.6429	7.6499	0.007	2.33333		Day 3
29	7.6391	7.6469	0.0078	2.6	pH8
30	7.6438	7.6513	0.0075	2.5
31	7.5946	7.5992	0.0046	1.53333
32	7.6033	7.6072	0.0039	1.3	pH9
33	7.6614	7.6672	0.0058	1.93333
34	7.6786	7.6831	0.0045	1.5
35	7.6789	7.6841	0.0052	1.73333	Constant CO2
36	7.5631	7.5669	0.0038	1.26667
37	7.5981	7.6063	0.0082	2.73333		Day 4
38	7.6816	7.6889	0.0073	2.43333	pH8
39	7.6507	7.6587	0.008	2.66667
40	7.6542	7.6597	0.0055	1.83333
41	7.6704	7.6748	0.0044	1.46667	pH9
42	7.6111	7.6156	0.0045	1.5
43	6.6448	6.6485	0.0037	1.23333
44	7.5946	7.5988	0.0042	1.4	Constant CO2
45	7.5638	7.5679	0.0041	1.36667
46	7.5997	7.6112	0.0115	3.83333		Day 5
47	7.6781	7.6888	0.0107	3.56667	pH8
48	7.6811	7.6922	0.0111	3.7
49	7.6022	7.6078	0.0056	1.86667
50	7.5809	7.5865	0.0056	1.86667	pH9
51	7.6808	7.6856	0.0048	1.6
52	7.616	7.6206	0.0046	1.53333
53	7.6557	7.6595	0.0038	1.26667	Constant CO2
54	7.6473	7.6516	0.0043	1.43333
55	7.6379	7.6516	0.0137	4.56667		Day 6
56	7.6457	7.6575	0.0118	3.93333	pH8
57	7.6848	7.6972	0.0124	4.13333
58	7.6664	7.671	0.0046	1.53333
59	7.614	7.6176	0.0036	1.2	pH9
60	7.6539	7.6582	0.0043	1.43333
61	7.6502	7.6527	0.0025	0.833333
62	7.6231	7.6254	0.0023	0.766667	Constant CO2
63	7.5581	7.5599	0.0018	0.6
64	7.5678	7.5841	0.0163	5.43333		Day 7
65	7.651	7.6668	0.0158	5.26667	pH8
66	7.6797	7.6934	0.0137	4.56667
67	7.6533	7.6596	0.0063	2.1
68	7.5926	7.5989	0.0063	2.1	pH9
69	7.6179	7.6249	0.007	2.33333
70	7.6476	7.6495	0.0019	0.633333
71	7.6095	7.6111	0.0016	0.533333	Constant CO2
72	7.6191	7.6209	0.0018	0.6
