## Supplementary material 4 - Data for "Cultivation and physiological characterization of a desert-derived *Halospirulina* isolate"

### Sheet: pH and temperature
Tube	Empty tubes (g)	Tubes + biomass (g)	Sample weight	Biomass (g/L)			Average of replicates	Average	Std
1	7.6906	7.6934	0.0028	0.933333		Day 0
2	7.7124	7.715	0.0026	0.866667	35C/pH 7 - R1		0.9
3	7.6821	7.6848	0.0027	0.9
4	7.6946	7.697	0.0024	0.8
5	7.6857	7.6882	0.0025	0.833333	35C/pH 8 - R1		0.8
6	7.6369	7.6392	0.0023	0.766667
7	7.6221	7.6246	0.0025	0.833333
8	7.6798	7.6818	0.002	0.666667	35C/pH 9 - R1		0.744444
9	7.6617	7.6639	0.0022	0.733333
10	7.6572	7.6593	0.0021	0.7
11	7.6694	7.6719	0.0025	0.833333	40C/pH 7 - R1		0.733333
12	7.6941	7.6961	0.002	0.666667
13	7.6793	7.6817	0.0024	0.8
14	7.6676	7.6698	0.0022	0.733333	40C/pH 8 - R1		0.788889
15	7.703	7.7055	0.0025	0.833333
16	7.7072	7.7093	0.0021	0.7
17	7.7047	7.7072	0.0025	0.833333	40C/pH 9 - R1		0.811111
18	7.6867	7.6894	0.0027	0.9
19	7.6659	7.673	0.0071	2.36667		Day 1
20	7.664	7.6704	0.0064	2.13333	35C/pH 7 - R1		2.1	2.14444	0.246957
21	7.6885	7.6939	0.0054	1.8
22	7.6318	7.639	0.0072	2.4
23	7.6955	7.701	0.0055	1.83333	35C/pH 7 - R2		2.18889
24	7.6775	7.6845	0.007	2.33333
25	7.7155	7.7224	0.0069	2.3
26	7.6427	7.6502	0.0075	2.5	35C/pH 8 - R1		2.35556	2.25	0.196968
27	7.7304	7.7372	0.0068	2.26667
28	7.6292	7.6365	0.0073	2.43333
29	7.6848	7.6906	0.0058	1.93333	35C/pH 8 - R2		2.14444
30	7.6207	7.6269	0.0062	2.06667
31	7.6672	7.673	0.0058	1.93333
32	7.6912	7.7011	0.0099	3.3	35C/pH 9 - R1		2.71111	2.38889	0.541489
33	7.6115	7.6202	0.0087	2.9
34	7.6388	7.6441	0.0053	1.76667
35	7.7102	7.7166	0.0064	2.13333	35C/pH 9 - R2		2.06667
36	7.6997	7.7066	0.0069	2.3
37	7.6901	7.7004	0.0103	3.43333
38	7.6301	7.6362	0.0061	2.03333	40C/pH 7 - R1		2.55556	2.33333	0.519615
39	7.68	7.6866	0.0066	2.2
40	7.664	7.671	0.007	2.33333
41	7.665	7.6716	0.0066	2.2	40C/pH 7 - R2		2.11111
42	7.6794	7.6848	0.0054	1.8
43	7.5387	7.5448	0.0061	2.03333
44	7.6345	7.6408	0.0063	2.1	40C/pH 8 - R1		2.31111	2.31111	0.269201
45	7.6678	7.6762	0.0084	2.8
46	7.6112	7.6178	0.0066	2.2
47	7.62	7.6276	0.0076	2.53333	40C/pH 8 - R2		2.31111
48	7.6747	7.6813	0.0066	2.2
49	7.6855	7.6909	0.0054	1.8
50	7.6839	7.6894	0.0055	1.83333	40C/pH 9 - R1		1.88889	2.17778	0.369518
51	7.7085	7.7146	0.0061	2.03333
52	7.6416	7.6482	0.0066	2.2
53	7.6313	7.64	0.0087	2.9	40C/pH 9 - R2		2.46667
54	7.7035	7.7104	0.0069	2.3
55	7.5987	7.6049	0.0062	2.06667		Day 2
56	7.5958	7.6039	0.0081	2.7	35C/pH 7 - R1		2.54444	3.18333	0.69914
57	7.6366	7.6452	0.0086	2.86667
58	7.6167	7.6273	0.0106	3.53333
59	7.6064	7.6182	0.0118	3.93333	35C/pH 7 - R2		3.82222
60	7.6675	7.6795	0.012	4
61	7.6818	7.6931	0.0113	3.76667
62	7.6525	7.6637	0.0112	3.73333	35C/pH 8 - R1		3.77778	3.73889	0.201307
63	7.6046	7.6161	0.0115	3.83333
64	7.6817	7.6926	0.0109	3.63333
65	7.5553	7.5655	0.0102	3.4	35C/pH 8 - R2		3.7
66	7.6542	7.6664	0.0122	4.06667
67	7.6812	7.6901	0.0089	2.96667
68	7.6169	7.6275	0.0106	3.53333	35C/pH 9 - R1		3.33333	3.37222	0.271768
69	7.7286	7.7391	0.0105	3.5
70	7.6865	7.696	0.0095	3.16667
71	7.7202	7.73	0.0098	3.26667	35C/pH 9 - R2		3.41111
72	7.6791	7.6905	0.0114	3.8
73	7.7023	7.7121	0.0098	3.26667
74	7.6853	7.6968	0.0115	3.83333	40C/pH 7 - R1		3.83333	3.85	0.395694
75	7.6543	7.6675	0.0132	4.4
76	7.7	7.7112	0.0112	3.73333
77	7.7272	7.7401	0.0129	4.3	40C/pH 7 - R2		3.86667
78	7.5879	7.5986	0.0107	3.56667
79	7.6726	7.6843	0.0117	3.9
80	7.713	7.7256	0.0126	4.2	40C/pH 8 - R1		4.26667	4.41667	0.341971
81	7.6731	7.6872	0.0141	4.7
82	7.665	7.6799	0.0149	4.96667
83	7.6844	7.6975	0.0131	4.36667	40C/pH 8 - R2		4.56667
84	7.6619	7.675	0.0131	4.36667
85	7.6702	7.6809	0.0107	3.56667
86	7.7168	7.7268	0.01	3.33333	40C/pH 9 - R1		3.23333	3.05556	0.445
87	7.6907	7.6991	0.0084	2.8
88	7.6813	7.6885	0.0072	2.4
89	7.7421	7.7502	0.0081	2.7	40C/pH 9 - R2		2.87778
90	7.6492	7.6598	0.0106	3.53333
91	7.6384	7.6584	0.02	6.66667		Day 3
92	7.6746	7.6946	0.02	6.66667	35C/pH 7 - R1		6.84444	6.76111	0.485881
93	7.6437	7.6653	0.0216	7.2
94	7.7079	7.7266	0.0187	6.23333
95	7.675	7.6937	0.0187	6.23333	35C/pH 7 - R2		6.67778
96	7.6819	7.7046	0.0227	7.56667
97	7.6412	7.6576	0.0164	5.46667
98	7.589	7.6082	0.0192	6.4	35C/pH 8 - R1		6.17778	6.25556	0.578205
99	7.7166	7.7366	0.02	6.66667
100	7.685	7.704	0.019	6.33333
101	7.5939	7.6106	0.0167	5.56667	35C/pH 8 - R2		6.33333
102	7.6716	7.6929	0.0213	7.1
103	7.6653	7.6813	0.016	5.33333
104	7.6671	7.6869	0.0198	6.6	35C/pH 9 - R1		5.9	6.01667	0.478327
105	7.6893	7.7066	0.0173	5.76667
106	7.6616	7.6804	0.0188	6.26667
107	7.6472	7.6668	0.0196	6.53333	35C/pH 9 - R2		6.13333
108	7.6953	7.7121	0.0168	5.6
109	7.7095	7.7301	0.0206	6.86667
110	7.6304	7.6487	0.0183	6.1	40C/pH 7 - R1		6.34444	5.98333	0.561991
111	7.657	7.6752	0.0182	6.06667
112	7.6768	7.6956	0.0188	6.26667
113	7.6382	7.6535	0.0153	5.1	40C/pH 7 - R2		5.62222
114	7.6288	7.6453	0.0165	5.5
115	7.6214	7.6363	0.0149	4.96667
116	7.6361	7.6489	0.0128	4.26667	40C/pH 8 - R1		4.81111	4.81111	0.345697
117	7.6736	7.6892	0.0156	5.2
118	7.5832	7.5976	0.0144	4.8
119	7.6359	7.6514	0.0155	5.16667	40C/pH 8 - R2		4.81111
120	7.728	7.7414	0.0134	4.46667
121	7.718	7.7285	0.0105	3.5
122	7.7027	7.7152	0.0125	4.16667	40C/pH 9 - R1		3.83333	4.13333	0.476873
123	7.5722	7.5837	0.0115	3.83333
124	7.7353	7.7496	0.0143	4.76667
125	7.7157	7.7271	0.0114	3.8	40C/pH 9 - R2		4.43333
126	7.6317	7.6459	0.0142	4.73333
127	7.6422	7.669	0.0268	8.93333		Day 4
128	7.6996	7.7263	0.0267	8.9	35C/pH 7 - R1		9.51111	9.83333	0.818535
129	7.6113	7.6434	0.0321	10.7
130	7.7197	7.7515	0.0318	10.6
131	7.6314	7.6633	0.0319	10.6333	35C/pH 7 - R2		10.1556
132	7.653	7.6807	0.0277	9.23333
133	7.6468	7.6787	0.0319	10.6333
134	7.7324	7.7629	0.0305	10.1667	35C/pH 8 - R1		10.0667	9.2	0.950244
135	7.6889	7.7171	0.0282	9.4
136	7.6686	7.6945	0.0259	8.63333
137	7.6983	7.7229	0.0246	8.2	35C/pH 8 - R2		8.33333
138	7.65	7.6745	0.0245	8.16667
139	7.6979	7.711	0.0131	4.36667
140	7.6323	7.65	0.0177	5.9	35C/pH 9 - R1		5.14444	5.42222	0.648265
141	7.6754	7.6909	0.0155	5.16667
142	7.6511	7.6693	0.0182	6.06667
143	7.7007	7.719	0.0183	6.1	35C/pH 9 - R2		5.7
144	7.6931	7.7079	0.0148	4.93333
145	7.692	7.7097	0.0177	5.9
146	7.7265	7.7438	0.0173	5.76667	40C/pH 7 - R1		5.75556	6.35	0.601464
147	7.6563	7.6731	0.0168	5.6
148	7.7071	7.7278	0.0207	6.9
149	7.7004	7.7212	0.0208	6.93333	40C/pH 7 - R2		6.94444
150	7.6987	7.7197	0.021	7
151	7.6859	7.7131	0.0272	9.06667
152	7.6584	7.6834	0.025	8.33333	40C/pH 8 - R1		8.46667	8.38333	0.774537
153	7.716	7.74	0.024	8
154	7.7295	7.758	0.0285	9.5
155	7.6922	7.7172	0.025	8.33333	40C/pH 8 - R2		8.3
156	7.6562	7.6774	0.0212	7.06667
157	7.6697	7.69	0.0203	6.76667
158	7.7641	7.7815	0.0174	5.8	40C/pH 9 - R1		6.3	5.83889	0.577163
159	7.7053	7.7243	0.019	6.33333
160	7.6931	7.7104	0.0173	5.76667
161	7.6759	7.6918	0.0159	5.3	40C/pH 9 - R2		5.37778
162	7.5978	7.613	0.0152	5.06667
163	7.6785	7.7024	0.0239	7.96667		Day 5
164	7.6377	7.6641	0.0264	8.8	35C/pH 7 - R1		8.17778	7.85556	1.00695
165	7.6936	7.7169	0.0233	7.76667
166	7.6609	7.6808	0.0199	6.63333
167	7.6659	7.6858	0.0199	6.63333	35C/pH 7 - R2		7.53333
168	7.6955	7.7235	0.028	9.33333
169	7.7134	7.7344	0.021	7
170	7.6675	7.685	0.0175	5.83333	35C/pH 8 - R1		6.12222	6.43333	0.70422
171	7.6618	7.6784	0.0166	5.53333
172	7.6786	7.7013	0.0227	7.56667
173	7.6609	7.679	0.0181	6.03333	35C/pH 8 - R2		6.74444
174	7.6374	7.6573	0.0199	6.63333
175	7.7251	7.7386	0.0135	4.5
176	7.6352	7.6485	0.0133	4.43333	35C/pH 9 - R1		4.54444	4.55556	0.281311
177	7.7314	7.7455	0.0141	4.7
178	7.708	7.7201	0.0121	4.03333
179	7.6329	7.6472	0.0143	4.76667	35C/pH 9 - R2		4.56667
180	7.6484	7.6631	0.0147	4.9
181	7.6528	7.6714	0.0186	6.2
182	7.7153	7.7363	0.021	7	40C/pH 7 - R1		6.75556	7.13889	0.838079
183	7.7171	7.7383	0.0212	7.06667
184	7.6616	7.6803	0.0187	6.23333
185	7.7124	7.7356	0.0232	7.73333	40C/pH 7 - R2		7.52222
186	7.6422	7.668	0.0258	8.6
187	7.6419	7.6599	0.018	6
188	7.6805	7.6989	0.0184	6.13333	40C/pH 8 - R1		6.45556	6.67222	0.591112
189	7.7151	7.7368	0.0217	7.23333
190	7.7071	7.73	0.0229	7.63333
191	7.6778	7.6968	0.019	6.33333	40C/pH 8 - R2		6.88889
192	7.5616	7.5817	0.0201	6.7
193	7.7734	7.7873	0.0139	4.63333
194	7.6326	7.6453	0.0127	4.23333	40C/pH 9 - R1		4.14444	4.65	0.664371
195	7.6737	7.6844	0.0107	3.56667
196	7.635	7.6489	0.0139	4.63333
197	7.6566	7.6721	0.0155	5.16667	40C/pH 9 - R2		5.15556
198	7.7631	7.7801	0.017	5.66667
199	7.7113	7.7306	0.0193	6.43333		Day 6
200	7.7144	7.7354	0.021	7	35C/pH 7 - R1		6.85556	6.67222	0.343951
201	7.6807	7.7021	0.0214	7.13333
202	7.7226	7.7409	0.0183	6.1
203	7.7391	7.759	0.0199	6.63333	35C/pH 7 - R2		6.48889
204	7.6439	7.6641	0.0202	6.73333
205	7.6379	7.6574	0.0195	6.5
206	7.6032	7.6205	0.0173	5.76667	35C/pH 8 - R1		6.25556	6.59444	0.545832
207	7.6434	7.6629	0.0195	6.5
208	7.6033	7.6232	0.0199	6.63333
209	7.5942	7.6138	0.0196	6.53333	35C/pH 8 - R2		6.93333
210	7.6754	7.6983	0.0229	7.63333
211	7.663	7.6766	0.0136	4.53333
212	7.7032	7.7148	0.0116	3.86667	35C/pH 9 - R1		4.27778	4.12222	0.534258
213	7.6843	7.6976	0.0133	4.43333
214	7.6522	7.6654	0.0132	4.4
215	7.6678	7.6769	0.0091	3.03333	35C/pH 9 - R2		3.96667
216	7.635	7.6484	0.0134	4.46667
217	7.6396	7.6612	0.0216	7.2
218	7.6751	7.7008	0.0257	8.56667	40C/pH 7 - R1		7.57778	7.20556	0.645617
219	7.667	7.6879	0.0209	6.96667
220	7.6776	7.6974	0.0198	6.6
221	7.661	7.6812	0.0202	6.73333	40C/pH 7 - R2		6.83333
222	7.7001	7.7216	0.0215	7.16667
223	7.73	7.7493	0.0193	6.43333
224	7.6445	7.666	0.0215	7.16667	40C/pH 8 - R1		6.95556	6.84722	0.528486
225	7.515	7.5368	0.0218	7.26667
226	7.59	7.6085	0.0185	6.16667
227	7.6705	7.6898	0.0193	6.43333	40C/pH 8 - R2		6.73889
228	7.6016	7.62445	0.02285	7.61667
229	7.6437	7.6606	0.0169	5.63333
230	7.6744	7.6887	0.0143	4.76667	40C/pH 9 - R1		5.05556	5.37778	0.453246
231	7.6535	7.6678	0.0143	4.76667
232	7.63	7.6476	0.0176	5.86667
233	7.6209	7.6383	0.0174	5.8	40C/pH 9 - R2		5.7
234	7.6035	7.6198	0.0163	5.43333
235	7.6663	7.6903	0.024	8		Day 7
236	7.645	7.6676	0.0226	7.53333	35C/pH 7 - R1		8.07778	7.95	0.523786
237	7.6046	7.6307	0.0261	8.7
238	7.6233	7.6445	0.0212	7.06667
239	7.7091	7.7336	0.0245	8.16667	35C/pH 7 - R2		7.82222
240	7.6309	7.6556	0.0247	8.23333
241	7.6251	7.6475	0.0224	7.46667
242	7.5794	7.6031	0.0237	7.9	35C/pH 8 - R1		8.2	7.74444	0.723332
243	7.684	7.7117	0.0277	9.23333
244	7.7092	7.7318	0.0226	7.53333
245	7.648	7.6688	0.0208	6.93333	35C/pH 8 - R2		7.28889
246	7.6877	7.7099	0.0222	7.4
247	7.6805	7.6909	0.0104	3.46667
248	7.6879	7.7005	0.0126	4.2	35C/pH 9 - R1		3.73333	3.39444	0.472745
249	7.5922	7.6028	0.0106	3.53333
250	7.6473	7.6552	0.0079	2.63333
251	7.6604	7.6707	0.0103	3.43333	35C/pH 9 - R2		3.05556
252	7.6957	7.705	0.0093	3.1
253	7.5754	7.592	0.0166	5.53333
254	7.6537	7.6701	0.0164	5.46667	40C/pH 7 - R1		6.22222	6.36667	0.823273
255	7.7166	7.7396	0.023	7.66667
256	7.5979	7.616	0.0181	6.03333
257	7.7259	7.7476	0.0217	7.23333	40C/pH 7 - R2		6.51111
258	7.5577	7.5765	0.0188	6.26667
259	7.6207	7.6389	0.0182	6.06667
260	7.6765	7.693	0.0165	5.5	40C/pH 8 - R1		5.98889	6.52222	0.629128
261	7.7157	7.7349	0.0192	6.4
262	7.635	7.6564	0.0214	7.13333
263	7.5494	7.5694	0.02	6.66667	40C/pH 8 - R2		7.05556
264	7.6732	7.6953	0.0221	7.36667
265	7.5824	7.5906	0.0082	2.73333
266	7.6024	7.612	0.0096	3.2	40C/pH 9 - R1		3.12222	3.89444	0.829417
267	7.659	7.6693	0.0103	3.43333
268	7.6969	7.7097	0.0128	4.26667
269	7.6586	7.6727	0.0141	4.7	40C/pH 9 - R2		4.66667
270	7.6306	7.6457	0.0151	5.03333

### Sheet: Light intensity
Tube	Empty tubes (g)	Tubes + biomass (g)	Sample weight	Biomass (g/L)			Average of replicates	Average	Std
1	7.7028	7.7055	0.0027	0.9		Day 0
2	7.7354	7.7376	0.0022	0.733333			0.777778
3	7.6741	7.6762	0.0021	0.7
4	7.6848	7.6934	0.0086	2.86667		Day 1
5	7.7038	7.7104	0.0066	2.2	200 PAR - R1		2.62222	2.67222	0.256339
6	7.7509	7.7593	0.0084	2.8
7	7.6978	7.7053	0.0075	2.5
8	7.7502	7.7591	0.0089	2.96667	200 PAR - R2		2.72222
9	7.6608	7.6689	0.0081	2.7
10	7.7355	7.742	0.0065	2.16667
11	7.6222	7.6331	0.0109	3.63333	325 PAR - R1		2.75556	2.57778	0.485976
12	7.6829	7.6903	0.0074	2.46667
13	7.6683	7.6753	0.007	2.33333
14	7.6651	7.6727	0.0076	2.53333	325 PAR - R2		2.4
15	7.5943	7.6013	0.007	2.33333
16	7.6751	7.6819	0.0068	2.26667
17	7.6953	7.7032	0.0079	2.63333	500 PAR - R1		2.37778	2.59444	0.25489
18	7.7158	7.7225	0.0067	2.23333
19	7.667	7.6755	0.0085	2.83333
20	7.6384	7.6466	0.0082	2.73333	500 PAR - R2		2.81111
21	7.6363	7.6449	0.0086	2.86667
22	7.6437	7.6522	0.0085	2.83333
23	7.662	7.6651	0.0031	1.03333	FEBRUARY - R1		1.71111	1.49444	0.608099
24	7.6218	7.6256	0.0038	1.26667
25	7.6895	7.6936	0.0041	1.36667
26	7.7168	7.7207	0.0039	1.3	FEBRUARY - R2		1.27778
27	7.6745	7.678	0.0035	1.16667
28	7.6811	7.6851	0.004	1.33333
29	7.6866	7.6924	0.0058	1.93333	MAY - R1		1.63333	1.5	0.24037
30	7.7412	7.7461	0.0049	1.63333
31	7.6717	7.6752	0.0035	1.16667
32	7.6525	7.6569	0.0044	1.46667	MAY - R2		1.36667
33	7.6948	7.6992	0.0044	1.46667
34	7.6812	7.6882	0.007	2.33333
35	7.6553	7.6607	0.0054	1.8	AUGUST - R1		2.17778	2.35556	0.321839
36	7.5926	7.5998	0.0072	2.4
37	7.7277	7.7356	0.0079	2.63333
38	7.6055	7.612	0.0065	2.16667	AUGUST - R2		2.53333
39	7.7171	7.7255	0.0084	2.8
40	7.6555	7.6616	0.0061	2.03333
41	7.5967	7.6031	0.0064	2.13333	NOVEMBER - R1		2.08889	2.17778	0.251416
42	7.6315	7.6378	0.0063	2.1
43	7.6976	7.7037	0.0061	2.03333
44	7.6926	7.7008	0.0082	2.73333	NOVEMBER - R2		2.26667
45	7.6745	7.6806	0.0061	2.03333
46	7.6772	7.6859	0.0087	2.9		Day 2
47	7.6068	7.6151	0.0083	2.76667	200 PAR - R1		2.74444	3.04444	0.3473
48	7.5878	7.5955	0.0077	2.56667
49	7.555	7.5659	0.0109	3.63333
50	7.6856	7.6951	0.0095	3.16667	200 PAR - R2		3.34444
51	7.6543	7.664	0.0097	3.23333
52	7.649	7.6617	0.0127	4.23333
53	7.5647	7.5802	0.0155	5.16667	325 PAR - R1		4.74444	4.62222	0.35987
54	7.6295	7.644	0.0145	4.83333
55	7.6351	7.648	0.0129	4.3
56	7.6892	7.7039	0.0147	4.9	325 PAR - R2		4.5
57	7.6288	7.6417	0.0129	4.3
58	7.6652	7.6754	0.0102	3.4
59	7.6167	7.6278	0.0111	3.7	500 PAR - R1		3.65556	3.75	0.244002
60	7.6727	7.6843	0.0116	3.86667
61	7.6567	7.669	0.0123	4.1
62	7.668	7.6798	0.0118	3.93333	500 PAR - R2		3.84444
63	7.6533	7.6638	0.0105	3.5
64	7.7132	7.7176	0.0044	1.46667
65	7.6173	7.6205	0.0032	1.06667	FEBRUARY - R1		1.31111	1.21667	0.166389
66	7.5964	7.6006	0.0042	1.4
67	7.6703	7.674	0.0037	1.23333
68	7.6809	7.6842	0.0033	1.1	FEBRUARY - R2		1.12222
69	7.6842	7.6873	0.0031	1.03333
70	7.629	7.6353	0.0063	2.1
71	7.5892	7.596	0.0068	2.26667	MAY - R1		2.33333	2.62222	0.466137
72	7.7101	7.718	0.0079	2.63333
73	7.6308	7.6377	0.0069	2.3
74	7.6852	7.6942	0.009	3	MAY - R2		2.91111
75	7.6822	7.6925	0.0103	3.43333
76	7.6812	7.6882	0.007	2.33333
77	7.632	7.6421	0.0101	3.36667	AUGUST - R1		3.42222	3.68889	0.764409
78	7.5836	7.5973	0.0137	4.56667
79	7.6655	7.6759	0.0104	3.46667
80	7.7284	7.742	0.0136	4.53333	AUGUST - R2		3.95556
81	7.6364	7.648	0.0116	3.86667
82	7.682	7.6882	0.0062	2.06667
83	7.6244	7.6305	0.0061	2.03333	NOVEMBER - R1		2.06667	2.22778	0.206753
84	7.6453	7.6516	0.0063	2.1
85	7.6316	7.6395	0.0079	2.63333
86	7.5819	7.5885	0.0066	2.2	NOVEMBER - R2		2.38889
87	7.6922	7.6992	0.007	2.33333
88	7.6372	7.6483	0.0111	3.7		Day 3
89	7.6345	7.6449	0.0104	3.46667	200 PAR - R1		3.45556	3.71667	0.4272
90	7.6045	7.6141	0.0096	3.2
91	7.6236	7.6365	0.0129	4.3
92	7.5375	7.5503	0.0128	4.26667	200 PAR - R2		3.97778
93	7.597	7.6071	0.0101	3.36667
94	7.6998	7.7172	0.0174	5.8
95	7.6821	7.6993	0.0172	5.73333	325 PAR - R1		5.5	5.15	0.516308
96	7.6787	7.6936	0.0149	4.96667
97	7.599	7.6124	0.0134	4.46667
98	7.654	7.6678	0.0138	4.6	325 PAR - R2		4.8
99	7.7025	7.7185	0.016	5.33333
100	7.6256	7.6362	0.0106	3.53333
101	7.7315	7.7403	0.0088	2.93333	500 PAR - R1		3.22222	3.2	0.377614
102	7.6894	7.699	0.0096	3.2
103	7.6031	7.6113	0.0082	2.73333
104	7.6	7.6089	0.0089	2.96667	500 PAR - R2		3.17778
105	7.5933	7.6048	0.0115	3.83333
106	7.6496	7.6524	0.0028	0.933333
107	7.691	7.6948	0.0038	1.26667	FEBRUARY - R1		1.06667	1.06111	0.169331
108	7.6738	7.6768	0.003	1
109	7.6246	7.6277	0.0031	1.03333
110	7.7081	7.7106	0.0025	0.833333	FEBRUARY - R2		1.05556
111	7.6624	7.6663	0.0039	1.3
112	7.7032	7.7096	0.0064	2.13333
113	7.5931	7.6	0.0069	2.3	MAY - R1		2.33333	2.8	0.526343
114	7.5775	7.5852	0.0077	2.56667
115	7.6606	7.6701	0.0095	3.16667
116	7.7152	7.7262	0.011	3.66667	MAY - R2		3.26667
117	7.6417	7.6506	0.0089	2.96667
118	7.6753	7.6875	0.0122	4.06667
119	7.6681	7.6809	0.0128	4.26667	AUGUST - R1		4	3.64444	0.435323
120	7.6208	7.6318	0.011	3.66667
121	7.7308	7.7399	0.0091	3.03333
122	7.6437	7.6533	0.0096	3.2	AUGUST - R2		3.28889
123	7.6645	7.6754	0.0109	3.63333
124	7.6385	7.6484	0.0099	3.3
125	7.7184	7.728	0.0096	3.2	NOVEMBER - R1		3.16667	2.90556	0.331895
126	7.5727	7.5817	0.009	3
127	7.6737	7.6825	0.0088	2.93333
128	7.6716	7.6797	0.0081	2.7	NOVEMBER - R2		2.64444
129	7.7078	7.7147	0.0069	2.3
130	7.6914	7.703	0.0116	3.86667		Day 4
131	7.688	7.6999	0.0119	3.96667	200 PAR - R1		3.94444	4.35	0.478327
132	7.7135	7.7255	0.012	4
133	7.7153	7.7309	0.0156	5.2
134	7.655	7.6692	0.0142	4.73333	200 PAR - R2		4.75556
135	7.6971	7.7101	0.013	4.33333
136	7.6251	7.6515	0.0264	8.8
137	7.6414	7.6665	0.0251	8.36667	325 PAR - R1		8.43333	8.11667	0.378472
138	7.6749	7.6993	0.0244	8.13333
139	7.6918	7.7148	0.023	7.66667
140	7.6998	7.7233	0.0235	7.83333	325 PAR - R2		7.8
141	7.6687	7.6924	0.0237	7.9
142	7.7064	7.722	0.0156	5.2
143	7.6688	7.6866	0.0178	5.93333	500 PAR - R1		5.66667	5.4	0.368681
144	7.8245	7.8421	0.0176	5.86667
145	7.6835	7.6983	0.0148	4.93333
146	7.6759	7.6916	0.0157	5.23333	500 PAR - R2		5.13333
147	7.7267	7.7424	0.0157	5.23333
148	7.6666	7.67	0.0034	1.13333
149	7.5907	7.5943	0.0036	1.2	FEBRUARY - R1		1.18889	1.08333	0.119799
150	7.611	7.6147	0.0037	1.23333
151	7.719	7.7219	0.0029	0.966667
152	7.579	7.5817	0.0027	0.9	FEBRUARY - R2		0.977778
153	7.7082	7.7114	0.0032	1.06667
154	7.6334	7.6428	0.0094	3.13333
155	7.6616	7.6707	0.0091	3.03333	MAY - R1		3.11111	3.66667	0.687992
156	7.6885	7.698	0.0095	3.16667
157	7.6551	7.6654	0.0103	3.43333
158	7.5831	7.5974	0.0143	4.76667	MAY - R2		4.22222
159	7.6666	7.68	0.0134	4.46667
160	7.6983	7.7085	0.0102	3.4
161	7.7047	7.7147	0.01	3.33333	AUGUST - R1		3.18889	3.03333	0.26943
162	7.6987	7.7072	0.0085	2.83333
163	7.7286	7.7378	0.0092	3.06667
164	7.6505	7.6593	0.0088	2.93333	AUGUST - R2		2.87778
165	7.6849	7.6928	0.0079	2.63333
166	7.6116	7.6187	0.0071	2.36667
167	7.7095	7.7179	0.0084	2.8	NOVEMBER - R1		2.64556	2.78944	0.26148
168	7.7018	7.71011	0.00831	2.77
169	7.6772	7.685	0.0078	2.6
170	7.6967	7.7061	0.0094	3.13333	NOVEMBER - R2		2.93333
171	7.6631	7.6723	0.0092	3.06667
172	7.6704	7.6805	0.0101	3.36667		Day 5
173	7.6521	7.6638	0.0117	3.9	200 PAR - R1		3.68889	3.95556	0.349956
174	7.5857	7.5971	0.0114	3.8
175	7.7731	7.7867	0.0136	4.53333
176	7.5701	7.5822	0.0121	4.03333	200 PAR - R2		4.22222
177	7.659	7.6713	0.0123	4.1
178	7.6168	7.6368	0.02	6.66667
179	7.5781	7.5935	0.0154	5.13333	325 PAR - R1		6.1	6.48889	0.732997
180	7.7222	7.7417	0.0195	6.5
181	7.6589	7.6798	0.0209	6.96667
182	7.641	7.6635	0.0225	7.5	325 PAR - R2		6.87778
183	7.7102	7.7287	0.0185	6.16667
184	7.571	7.5836	0.0126	4.2
185	7.5954	7.6102	0.0148	4.93333	500 PAR - R1		4.45556	5.31667	0.89727
186	7.5795	7.5922	0.0127	4.23333
187	7.737	7.7554	0.0184	6.13333
188	7.5871	7.6061	0.019	6.33333	500 PAR - R2		6.17778
189	7.6613	7.6795	0.0182	6.06667
190	7.6955	7.6978	0.0023	0.766667
191	7.6297	7.632	0.0023	0.766667	FEBRUARY - R1		0.722222	0.827778	0.144551
192	7.6811	7.683	0.0019	0.633333
193	7.6788	7.6811	0.0023	0.766667
194	7.6286	7.6318	0.0032	1.06667	FEBRUARY - R2		0.933333
195	7.5062	7.5091	0.0029	0.966667
196	7.721	7.7293	0.0083	2.76667
197	7.6958	7.7044	0.0086	2.86667	MAY - R1		2.83333	3.04444	0.215739
198	7.6393	7.6479	0.0086	2.86667
199	7.6319	7.6418	0.0099	3.3
200	7.6852	7.6948	0.0096	3.2	MAY - R2		3.25556
201	7.6716	7.6814	0.0098	3.26667
202	7.6406	7.6534	0.0128	4.26667
203	7.6207	7.6329	0.0122	4.06667	AUGUST - R1		4.13333	4.28889	0.178125
204	7.6933	7.7055	0.0122	4.06667
205	7.6911	7.7046	0.0135	4.5
206	7.6655	7.6785	0.013	4.33333	AUGUST - R2		4.44444
207	7.5703	7.5838	0.0135	4.5
208	7.664	7.6721	0.0081	2.7
209	7.6176	7.6248	0.0072	2.4	NOVEMBER - R1		2.64444	2.86667	0.310316
210	7.6357	7.6442	0.0085	2.83333
211	7.6952	7.7035	0.0083	2.76667
212	7.5894	7.5988	0.0094	3.13333	NOVEMBER - R2		3.08889
213	7.6225	7.6326	0.0101	3.36667
214	7.7159	7.7347	0.0188	6.26667		Day 6
215	7.6205	7.64	0.0195	6.5	200 PAR - R1		6.23333	5.44444	0.832147
216	7.6292	7.647	0.0178	5.93333
217	7.7175	7.7307	0.0132	4.4
218	7.6841	7.6993	0.0152	5.06667	200 PAR - R2		4.65556
219	7.539	7.5525	0.0135	4.5
220	7.6656	7.6819	0.0163	5.43333
221	7.642	7.6596	0.0176	5.86667	325 PAR - R1		5.58889	6.1	0.533333
222	7.7145	7.7309	0.0164	5.46667
223	7.7106	7.7303	0.0197	6.56667
224	7.704	7.7242	0.0202	6.73333	325 PAR - R2		6.61111
225	7.6815	7.7011	0.0196	6.53333
226	7.6115	7.6322	0.0207	6.9
227	7.7031	7.7198	0.0167	5.56667	500 PAR - R1		6.38889	6.21667	0.677072
228	7.6305	7.6506	0.0201	6.7
229	7.6956	7.7161	0.0205	6.83333
230	7.6429	7.6582	0.0153	5.1	500 PAR - R2		6.04444
231	7.6674	7.686	0.0186	6.2
232	7.6319	7.6349	0.003	1
233	7.7067	7.7093	0.0026	0.866667	FEBRUARY - R1		0.8	0.883333	0.169695
234	7.6903	7.6919	0.0016	0.533333
235	7.6655	7.6687	0.0032	1.06667
236	7.6694	7.6722	0.0028	0.933333	FEBRUARY - R2		0.966667
237	7.6681	7.6708	0.0027	0.9
238	7.5349	7.5498	0.0149	4.96667
239	7.6755	7.6868	0.0113	3.76667	MAY - R1		4.22222	4.12778	0.491188
240	7.6211	7.6329	0.0118	3.93333
241	7.6206	7.631	0.0104	3.46667
242	7.7006	7.7141	0.0135	4.5	MAY - R2		4.03333
243	7.6888	7.7012	0.0124	4.13333
244	7.7007	7.7129	0.0122	4.06667
245	7.6832	7.696	0.0128	4.26667	AUGUST - R1		4.3	4.10556	0.308171
246	7.7002	7.7139	0.0137	4.56667
247	7.6116	7.6238	0.0122	4.06667
248	7.659	7.6696	0.0106	3.53333	AUGUST - R2		3.91111
249	7.6634	7.6758	0.0124	4.13333
250	7.6556	7.6651	0.0095	3.16667
251	7.7066	7.7164	0.0098	3.26667	NOVEMBER - R1		3.41111	3.42222	0.360897
252	7.684	7.6954	0.0114	3.8
253	7.6313	7.6398	0.0085	2.83333
254	7.6864	7.6978	0.0114	3.8	NOVEMBER - R2		3.43333
255	7.6638	7.6748	0.011	3.66667
256	7.6926	7.7092	0.0166	5.53333		Day 7
257	7.7033	7.7197	0.0164	5.46667	200 PAR - R1		5.88889	5.47778	0.584575
258	7.6799	7.6999	0.02	6.66667
259	7.6222	7.6382	0.016	5.33333
260	7.6352	7.6503	0.0151	5.03333	200 PAR - R2		5.06667
261	7.695	7.7095	0.0145	4.83333
262	7.7048	7.7241	0.0193	6.43333
263	7.6794	7.6992	0.0198	6.6	325 PAR - R1		6.63333	6.73889	0.208537
264	7.6851	7.7057	0.0206	6.86667
265	7.686	7.7073	0.0213	7.1
266	7.7074	7.7275	0.0201	6.7	325 PAR - R2		6.84444
267	7.6619	7.6821	0.0202	6.73333
268	7.6796	7.6969	0.0173	5.76667
269	7.6696	7.6879	0.0183	6.1	500 PAR - R1		6.25556	6.20556	0.503476
270	7.6777	7.6984	0.0207	6.9
271	7.6371	7.6562	0.0191	6.36667
272	7.6124	7.6287	0.0163	5.43333	500 PAR - R2		6.15556
273	7.6861	7.7061	0.02	6.66667
274	7.6572	7.6594	0.0022	0.733333
275	7.712	7.714	0.002	0.666667	FEBRUARY - R1		0.611111	0.627778	0.107869
276	7.6943	7.6956	0.0013	0.433333
277	7.6349	7.637	0.0021	0.7
278	7.6662	7.6683	0.0021	0.7	FEBRUARY - R2		0.644444
279	7.6676	7.6692	0.0016	0.533333
280	7.661	7.6729	0.0119	3.96667
281	7.7147	7.7309	0.0162	5.4	MAY - R1		4.51111	4.38889	0.655085
282	7.6322	7.6447	0.0125	4.16667
283	7.6961	7.7065	0.0104	3.46667
284	7.6371	7.6499	0.0128	4.26667	MAY - R2		4.26667
285	7.6526	7.6678	0.0152	5.06667
286	7.7075	7.7196	0.0121	4.03333
287	7.7629	7.7754	0.0125	4.16667	AUGUST - R1		4.11111	4.67222	0.768215
288	7.6479	7.6603	0.0124	4.13333
289	7.6612	7.6739	0.0127	4.23333
290	7.5616	7.578	0.0164	5.46667	AUGUST - R2		5.23333
291	7.6606	7.6786	0.018	6
292	7.7253	7.7362	0.0109	3.63333
293	7.6379	7.65	0.0121	4.03333	NOVEMBER - R1		3.94444	4.05	0.258736
294	7.6785	7.691	0.0125	4.16667
295	7.7135	7.7259	0.0124	4.13333
296	7.7736	7.7852	0.0116	3.86667	NOVEMBER - R2		4.15556
297	7.7153	7.7287	0.0134	4.46667
