## Supplementary material 6 - C-phycocyanin for "Cultivation and physiological characterization of a desert-derived *Halospirulina* isolate"

### Sheet: pH and temperature
	Equation CPC	(((652-720)-0.208*(615-720))/5.09)*1
	Equation APC	(((615-720)-0.474*(652-720))/5.34)*1
	Replicate	615	652	720	C-PC mg/ml	Dil	mg Weighted	mgCPC/mgDW	Average mgCPC/mgDW	Stdev	CPC % of the DW	A-PC mg/ml (or g/l)	Dil	mg Weighted		Average (g/l)	Stdev	APC % of the DW
35C PH7	A	0.42	0.215	0.019	0.0576959	0.576959	12	0.0480799	0.0507896	0.00338662	5.07896	0.0221202	0.221202	12	0.0184335	0.0126544	0.00502569	1.26544
	B	0.45	0.211	0.017	0.0638659	0.638659	11.7	0.0545863				0.0119599	0.119599	11.7	0.0102221
	C	0.42	0.193	0.013	0.0602397	0.602397	12.12	0.0497027				0.0112808	0.112808	12.12	0.00930763
35C PH8	A	0.302	0.141	0.008	0.0432506	0.432506	11.7	0.0369663	0.038865	0.00213174	3.8865	0.00443956	0.0443956	11.7	0.00379449	0.00623542	0.00212911	0.623542
	B	0.311	0.145	0.005	0.0448764	0.448764	10.9	0.041171				0.00840382	0.0840382	10.9	0.00770993
	C	0.307	0.147	0.01	0.0434573	0.434573	11.3	0.0384578				0.00813807	0.0813807	11.3	0.00720183
35C PH9	A	0.734	0.411	0.042	0.0968341	0.0968341	10.9	0.00888386	0.00896383	0.000201237	0.896383	0.0173182	0.0173182	10.9	0.00158883	0.00165368	6.63804e-05	0.165368
	B	0.739	0.401	0.045	0.0983625	0.0983625	10.7	0.00919276				0.01842	0.01842	10.7	0.00172149
	C	0.721	0.424	0.049	0.0925562	0.0925562	10.5	0.00881487				0.0173326	0.0173326	10.5	0.00165073
40C PH7	A	0.417	0.2	0.015	0.0588596	0.588596	10.3	0.0571452	0.0556831	0.00143197	5.56831	0.00593868	0.0593868	10.3	0.0057657	0.00878234	0.00261548	0.878234
	B	0.419	0.23	0.019	0.0561772	0.561772	10.1	0.0556209				0.0105201	0.105201	10.1	0.0104159
	C	0.426	0.27	0.021	0.0537404	0.537404	9.9	0.0542833				0.0100638	0.100638	9.9	0.0101654
40C PH8	A	0.35	0.16	0.011	0.0502573	0.502573	11.2	0.0448726	0.0452459	0.000341993	4.52459	0.00536158	0.0536158	11.2	0.00478713	0.0072677	0.00214834	0.72677
	B	0.37	0.175	0.014	0.0523757	0.523757	11.5	0.045544				0.00980818	0.0980818	11.5	0.00852885
	C	0.33	0.145	0.009	0.0480404	0.480404	10.6	0.0453212				0.00899634	0.0899634	10.6	0.00848711
40C PH9	A	0.24	0.126	0.012	0.0325775	0.325775	10.1	0.032255	0.028938	0.0034772	2.8938	0.0031895	0.031895	10.1	0.00315792	0.00448606	0.00118231	0.448606
	B	0.21	0.111	0.009	0.0285865	0.285865	9.87	0.028963				0.00535328	0.0535328	9.87	0.00542379
	C	0.19	0.103	0.008	0.0256498	0.256498	9.85	0.0260404				0.00480334	0.0480334	9.85	0.00487648

### Sheet: Irradiance and seasons
			Equation CPC	(((652-720)-0.208*(615-720))/5.09)*1
			Equation APC	(((615-720)-0.474*(652-720))/5.34)*1																								Average mg CPC / gDW								TRANSPOSED TABLES FOR GRAPHS
				Readings
			Replicate	615	652	720	C-PC mg/ml	Dilution correction	mg Weighted	mgCPC/mgDW	Average mgCPC/mgDW	Stdev	mgCPC / gDW	STDEV	CPC % of the DW	A-PC mg/ml (or g/l)	Dil	mg Weighted	mgAPC/mgDW	Average mgAPC/mgDW	Stdev	mgAPC / gDW	Stdev	APC % of the DW	Total %DW (APC+CPC)		Day	Feb	May	Aug	Nov	200	325	500		Day	1	2	3	4	5	6	7
Feb D1	1	1	A	0.051	0.039	0.004	0.00569476	0.0569476	45	0.0012655	0.00138999	0.000111408	1.38999	0.111408	0.138999	0.0049556	0.049556	45	0.00110124	0.00115614	0.00161338		0.161338	0.115614	0.254613		1	1.38999	5.56	7.39056	7.50221	12.0745	13.9237	11.4391		Feb	1.38999	6.70237	7.29513	4.18657	7.93241	5.30257	9.85926
		2	B	0.055	0.041	0.004	0.00626629	0.0626629	44	0.00142416						0.00518507	0.0518507	44	0.00117842			1.15614					2	6.70237	23.6617	19.9184	19.1491	32.4909	10.1231	29.2661		May	5.56	23.6617	18.1581	11.8096	36.8027	42.4713	57.5445
		3	C	0.053	0.039	0.004	0.00606929	0.0606929	41	0.00148031						0.00487387	0.0487387	41	0.00118875								3	7.29513	18.1581	16.5648	9.40409	42.1594	57.1191	10.8691		Aug	7.39056	19.9184	16.5648	21.5828	32.6588	42.5904	61.0476
May D2	2	1	A	0.222	0.114	0.005	0.0309614	0.309614	59	0.0052477	0.00556	0.00028405	5.56	0.28405	0.556	0.012547	0.12547	59	0.0021266	0.00223875	0.000471862		0.0471862	0.223875	0.779875		4	4.18657	11.8096	21.5828	8.19567	41.4306	52.7013	50.1137		Nov	7.50221	19.1491	9.40409	8.19567	31.0083	31.7906	53.7
		2	B	0.224	0.114	0.005	0.031336	0.31336	54	0.00580295						0.0124652	0.124652	54	0.00230838			2.23875					5	7.93241	36.8027	32.6588	31.0083	55.1197	51.9494	67.2957		200	12.0745	32.4909	42.1594	41.4306	55.1197	50.4643	65.9512
		3	C	0.222	0.114	0.005	0.0309614	0.309614	55	0.00562935						0.012547	0.12547	55	0.00228126								6	5.30257	42.4713	42.5904	31.7906	50.4643	62.4468	51.923		325	13.9237	10.1231	57.1191	52.7013	51.9494	62.4468	44.3956
Aug D1	3	1	A	0.261	0.132	0.005	0.036667	0.36667	50	0.00733341	0.00739056	5.71536e-05	7.39056	0.0571536	0.739056	0.0144896	0.144896	150	0.000965972	0.00227688	0.00114735		0.114735	0.227688	0.966744		7	9.85926	57.5445	61.0476	53.7	65.9512	44.3956	42.8089		500	11.4391	29.2661	10.8691	50.1137	67.2957	51.923	42.8089
		2	B	0.265	0.134	0.005	0.0372386	0.372386	50	0.00744772						0.0147191	0.147191	50	0.00294381			2.27688
		3	C	0.263	0.133	0.005	0.0369528	0.369528	50	0.00739056						0.0146043	0.146043	50	0.00292086									STDEV mg CPC / gDW
Nov D1	4	1	A	0.241	0.109	0.004	0.0350618	0.350618	48	0.00730454	0.00750221	0.00022184	7.50221	0.22184	0.750221	0.0109438	0.109438	48	0.00227996	0.00229478	0.00274043		0.274043	0.229478	0.979699
		2	B	0.243	0.107	0.004	0.0356139	0.356139	46	0.00774214						0.0104692	0.104692	46	0.0022759			2.29478					Day	Feb	May	Aug	Nov	200	325	500		Day	1	2	3	4	5	6	7
		3	C	0.241	0.109	0.004	0.0350618	0.350618	47	0.00745996						0.0109438	0.109438	47	0.00232847								1	0.111408	0.28405	0.0571536	0.22184	0.489253	0.50912	0.263765		Feb	0.111408	0.045902	0.0926726	0.202555	0.407112	0.113541	0.295999
200 D1	5	1	A	0.486	0.232	0.005	0.0699255	0.699255	60	0.0116542	0.0120745	0.000489253	12.0745	0.489253	1.20745	0.0249415	0.249415	60	0.00415691	0.0043249	0.00178715		0.178715	0.43249	1.63994		2	0.045902	0.575984	2.63844	1.20086	0.139925	0.123718	0.48602		May	0.28405	0.575984	0.154038	0.263059	0.889407	1.11523	0.512616
		2	B	0.484	0.233	0.006	0.0693637	0.693637	55	0.0126116						0.025064	0.25064	55	0.0045571			4.3249					3	0.0926726	0.154038	0.44764	0.0543758	0.495651	2.01626	1.11166		Aug	0.0571536	2.63844	0.44764	0.41301	1.14695	0.574057	0.729749
		3	C	0.483	0.231	0.006	0.0693539	0.693539	58	0.0119576						0.024712	0.24712	58	0.00426069								4	0.202555	0.263059	0.41301	0.191585	0.61016	2.54185	1.08944		Nov	0.22184	1.20086	0.0543758	0.191585	0.15638	0.73953	0.814595
325 D1	6	1	A	0.746	0.398	0.005	0.10388	1.0388	75	0.0138506	0.0139237	0.00050912	13.9237	0.50912	1.39237	0.0469297	0.469297	75	0.00625729	0.00617856	0.0088412		0.88412	0.617856	2.01022		5	0.407112	0.889407	1.14695	0.15638	1.20346	0.738214	0.772028		200	0.489253	0.139925	0.495651	0.61016	1.20346	1.3825	1.06824
		2	B	0.745	0.399	0.005	0.103604	1.03604	77	0.013455						0.047167	0.47167	77	0.00612558			6.17856					6	0.113541	1.11523	0.574057	0.73953	1.3825	1.6033	1.15044		325	0.50912	0.123718	2.01626	2.54185	0.738214	1.6033	1.33022
		3	C	0.761	0.394	0.005	0.107044	1.07044	74	0.0144654						0.0455308	0.455308	74	0.00615282								7	0.295999	0.512616	0.729749	0.814595	1.06824	1.33022	1.20989		500	0.263765	0.48602	1.11166	1.08944	0.772028	1.15044	1.20989
500 D1	7	1	A	0.316	0.152	0.003	0.0453884	0.453884	40	0.0113471	0.0114391	0.000263765	11.4391	0.263765	1.14391	0.0164825	0.164825	40	0.00412063	0.00423147	0.00316187		0.316187	0.423147	1.56706
		2	B	0.319	0.154	0.003	0.0457727	0.457727	39	0.0117366						0.0167528	0.167528	39	0.0042956			4.23147
		3	C	0.315	0.155	0.003	0.0449348	0.449348	40	0.0112337						0.0171128	0.171128	40	0.00427819									Average mg APC / gDW
Feb D2	8	1	A	0.151	0.071	0.004	0.0215809	0.215809	32	0.00674403	0.00670237	4.5902e-05	6.70237	0.045902	0.670237	0.00715599	0.0715599	32	0.00223625	0.00217043	0.000624215		0.0624215	0.217043	0.88728
		2	B	0.153	0.071	0.004	0.0219554	0.219554	33	0.00665316						0.00707426	0.0707426	33	0.00214372			2.17043					Day	Feb	May	Aug	Nov	200	325	500		Day	1	2	3	4	5	6	7
		3	C	0.154	0.071	0.004	0.0221427	0.221427	33	0.00670991						0.0070334	0.070334	33	0.00213133								1	1.15614	2.23875	2.27688	2.29478	4.3249	6.17856	4.23147		Feb	1.15614	2.17043	2.00056	1.24008	1.57554	1.80249	3.94283
May D2	9	1	A	0.418	0.196	0.003	0.0605839	0.605839	25	0.0242336	0.0236617	0.000575984	23.6617	0.575984	2.36617	0.0209587	0.209587	25	0.0083835	0.00826399	0.00182217		0.182217	0.826399	3.19257		2	2.17043	8.26399	5.3842	6.28867	14.4217	3.67029	13.942		May	2.23875	8.26399	8.04064	5.32175	15.8829	17.3763	26.1179
		2	B	0.414	0.194	0.003	0.0600124	0.600124	26	0.0230817						0.0207293	0.207293	26	0.0079728			8.26399					3	2.00056	8.04064	7.05872	3.42024	17.9126	22.6852	4.63927		Aug	2.27688	5.3842	7.05872	9.26103	15.1835	17.6071	20.678
		3	C	0.411	0.196	0.004	0.0591745	0.591745	25	0.0236698						0.0210892	0.210892	25	0.00843568								4	1.24008	5.32175	9.26103	3.33032	15.5987	18.9666	19.0659		Nov	2.29478	6.28867	3.42024	3.33032	13.4306	13.8515	18.9882
Aug D2	10	1	A	0.168	0.07	0.002	0.0250502	0.250502	11	0.0227729	0.0199184	0.00263844	19.9184	2.63844	1.99184	0.00657603	0.0657603	11	0.00597821	0.0053842	0.0037623		0.37623	0.53842	2.53027		5	1.57554	15.8829	15.1835	13.4306	19.5374	17.368	24.7585		200	4.3249	14.4217	17.9126	15.5987	19.5374	18.5871	20.6336
		2	B	0.169	0.07	0.002	0.0252375	0.252375	13	0.0194134						0.00653517	0.0653517	13	0.00502705			5.3842					6	1.80249	17.3763	17.6071	13.8515	18.5871	22.7935	16.9928		325	6.17856	3.67029	22.6852	18.9666	17.368	22.7935	14.0928
		3	C	0.167	0.073	0.002	0.0245966	0.245966	14	0.017569						0.00720629	0.0720629	14	0.00514735								7	3.94283	26.1179	20.678	18.9882	20.6336	14.0928	13.3986		500	4.23147	13.942	4.63927	19.0659	24.7585	16.9928	13.3986
Nov D2	11	1	A	0.271	0.124	0.003	0.0394468	0.394468	20	0.0197234	0.0191491	0.00120086	19.1491	1.20086	1.91491	0.0128204	0.128204	20	0.00641022	0.00628867	0.00551839		0.551839	0.628867	2.54378
		2	B	0.269	0.126	0.001	0.0390918	0.390918	22	0.017769						0.0136063	0.136063	22	0.00618468			6.28867						STDEV mgCPC / gDW
		3	C	0.273	0.123	0.003	0.0399101	0.399101	20	0.0199551						0.0125422	0.125422	20	0.00627112
200 D2	12	1	A	0.788	0.418	0.004	0.110068	1.10068	34	0.032373	0.0324909	0.000139925	32.4909	0.139925	3.24909	0.0492982	0.492982	34	0.0144995	0.0144217	0.00279191		0.279191	1.44217	4.69126		Day	Feb	May	Aug	Nov	200	325	500		Day	1	2	3	4	5	6	7
		2	B	0.792	0.416	0.004	0.110995	1.10995	34	0.0326455						0.0487418	0.487418	34	0.0143358			14.4217					1	0.161338	0.0471862	0.114735	0.274043	0.178715	0.88412	0.316187		Feb	0.161338	0.0624215	0.0707793	0.113428	0.23341	0.253762	0.318985
		3	C	0.789	0.417	0.004	0.110344	1.10344	34	0.0324542						0.0490609	0.490609	34	0.0144297								2	0.0624215	0.182217	0.37623	0.551839	0.279191	0.457475	0.574904		May	0.0471862	0.182217	0.380673	0.0426491	0.278769	0.85134	0.041136
325 D2	13	1	A	0.423	0.204	0.002	0.0609086	0.609086	60	0.0101514	0.0101231	0.000123718	10.1231	0.123718	1.01231	0.0224817	0.224817	60	0.00374695	0.00367029	0.00457475		0.457475	0.367029	1.37934		3	0.0707793	0.380673	0.293099	0.234371	0.676018	1.08596	0.34273		Aug	0.114735	0.37623	0.293099	0.318313	0.157378	0.632374	2.77917
		2	B	0.426	0.205	0.002	0.0613816	0.613816	60	0.0102303						0.0225556	0.225556	60	0.00375927			3.67029					4	0.113428	0.0426491	0.318313	0.328312	0.385108	1.46495	0.126881		Nov	0.274043	0.551839	0.234371	0.328312	0.969132	0.747541	1.08117
		3	C	0.427	0.201	0.002	0.061924	0.61924	62	0.00998774						0.0217289	0.217289	62	0.00350466								5	0.23341	0.278769	0.157378	0.969132	0.120565	1.04902	0.713261		200	0.178715	0.279191	0.676018	0.385108	0.120565	0.565381	0.986928
500 D2	14	1	A	0.751	0.41	0.005	0.103751	1.03751	36	0.0288197	0.0292661	0.00048602	29.2661	0.48602	2.92661	0.0490829	0.490829	36	0.0136341	0.013942	0.00574904		0.574904	1.3942	4.32081		6	0.253762	0.85134	0.632374	0.747541	0.565381	0.905906	0.47888		325	0.88412	0.457475	1.08596	1.46495	1.04902	0.905906	3.41104
		2	B	0.755	0.414	0.004	0.104243	1.04243	35	0.0297838						0.0498609	0.498609	35	0.014246			13.942					7	0.318985	0.041136	2.77917	1.08117	0.986928	3.41104	1.50214		500	0.316187	0.574904	0.34273	0.126881	0.713261	0.47888	1.50214
		3	C	0.761	0.417	0.004	0.105101	1.05101	36	0.0291947						0.0502051	0.502051	36	0.0139459
Feb D3	15	1	A	0.17	0.072	0.001	0.0253457	0.253457	35	0.00724163	0.00729513	9.26726e-05	7.29513	0.0926726	0.729513	0.00704283	0.0704283	35	0.00201224	0.00200056	0.000707793		0.0707793	0.200056	0.929569		Ratio of APC: CPC
		2	B	0.173	0.072	0.001	0.0259075	0.259075	35	0.00740214						0.00692024	0.0692024	35	0.00197721			2.00056					Day	Feb	May	Aug	Nov	200	325	500		Day	1	2	3	4	5	6	7
		3	C	0.17	0.072	0.001	0.0253457	0.253457	35	0.00724163						0.00704283	0.0704283	35	0.00201224								1	1.20227	2.48353	3.24591	3.26925	2.79185	2.25355	2.70334		Feb	1.20227	3.08803	3.64654	3.37604	5.03471	2.94181	2.50055
May D3	16	1	A	0.429	0.227	0.003	0.0598921	0.598921	33	0.0181491	0.0181581	0.000154038	18.1581	0.154038	1.81581	0.0265996	0.265996	33	0.00806049	0.00804064	0.00380673		0.380673	0.804064	2.61987		2	3.08803	2.86323	3.69942	3.04502	2.25292	2.75813	2.09913		May	2.48353	2.86323	2.25829	2.21911	2.31713	2.44421	2.20326
		2	B	0.431	0.225	0.003	0.0604442	0.604442	33	0.0183164						0.026125	0.26125	33	0.00791665			8.04064					3	3.64654	2.25829	2.34671	2.74954	2.35361	2.5179	2.34285		Aug	3.24591	3.69942	2.34671	2.3305	2.15095	2.41894	2.9523
		3	C	0.427	0.228	0.003	0.0594288	0.594288	33	0.0180087						0.0268778	0.268778	33	0.00814479								4	3.37604	2.21911	2.3305	2.46093	2.65604	2.77863	2.62845		Nov	3.26925	3.04502	2.74954	2.46093	2.30877	2.29511	2.82808
Aug D3	17	1	A	0.478	0.247	0.003	0.0672929	0.672929	40	0.0168232	0.0165648	0.00044764	16.5648	0.44764	1.65648	0.0285265	0.285265	40	0.00713163	0.00705872	0.00293099		0.293099	0.705872	2.36235		5	5.03471	2.31713	2.15095	2.30877	2.82124	2.9911	2.71809		200	2.79185	2.25292	2.35361	2.65604	2.82124	2.71502	3.19629
		2	B	0.477	0.246	0.002	0.0672929	0.672929	40	0.0168232						0.0285265	0.285265	40	0.00713163			7.05872					6	2.94181	2.44421	2.41894	2.29511	2.71502	2.73968	3.05558		325	2.25355	2.75813	2.5179	2.77863	2.9911	2.73968	3.15023
		3	C	0.478	0.248	0.001	0.0674011	0.674011	42	0.0160479						0.0290342	0.290342	42	0.0069129								7	2.50055	2.20326	2.9523	2.82808	3.19629	3.15023	3.19503		500	2.70334	2.09913	2.34285	2.62845	2.71809	3.05558	3.19503
Nov D3	18	1	A	0.241	0.116	0.002	0.0346375	0.346375	37	0.00936147	0.00940409	5.43758e-05	9.40409	0.0543758	0.940409	0.0126303	0.126303	37	0.00341358	0.00342024	0.00234371		0.234371	0.342024	1.28243
		2	B	0.243	0.117	0.001	0.0350217	0.350217	37	0.00946533						0.0129006	0.129006	37	0.00348665			3.42024					APC+CPC / gDW
		3	C	0.241	0.115	0.002	0.0347262	0.347262	37	0.00938546						0.0124338	0.124338	37	0.00336048								Day	Feb	May	Aug	Nov	200	325	500		Day	1	2	3	4	5	6	7
200 D3	19	1	A	0.973	0.507	0.006	0.136615	1.36615	32	0.0426923	0.0421594	0.000495651	42.1594	0.495651	4.21594	0.0589124	0.589124	32	0.0184101	0.0179126	0.00676018		0.676018	1.79126	6.0072		1	2.54613	7.79875	9.66744	9.79699	16.3994	20.1022	15.6706		Feb	2.54613	8.8728	9.29569	5.42665	9.50796	7.10506	13.8021
		2	B	0.983	0.503	0.006	0.138843	1.38843	33	0.0420737						0.0577179	0.577179	33	0.0174903			17.9126					2	8.8728	31.9257	25.3027	25.4378	46.9126	13.7934	43.2081		May	7.79875	31.9257	26.1987	17.1313	52.6855	59.8476	83.6624
		3	C	0.979	0.508	0.006	0.13765	1.3765	33	0.0417122						0.0588637	0.588637	33	0.0178375								3	9.29569	26.1987	23.6235	12.8243	60.072	79.8043	15.5084		Aug	9.66744	25.3027	23.6235	30.8438	47.8423	60.1975	81.7256
325 D3	20	1	A	1.14	0.557	0.006	0.163451	3.26901	58	0.0563623	0.0571191	0.00201626	57.1191	2.01626	5.71191	0.0619112	1.23822	50	0.0247645	0.0226852	0.0108596		1.08596	2.26852	7.98043		4	5.42665	17.1313	30.8438	11.526	57.0293	71.6679	69.1796		Nov	9.79699	25.4378	12.8243	11.526	44.4389	45.6421	72.6882
		2	B	1.141	0.553	0.006	0.163993	3.27986	59	0.0555908						0.0610845	1.22169	59	0.0207066			22.6852					5	9.50796	52.6855	47.8423	44.4389	74.6571	69.3173	92.0542		200	16.3994	46.9126	60.072	57.0293	74.6571	69.0514	86.5848
		3	C	1.14	0.558	0.006	0.163362	3.26724	55	0.0594043						0.0621077	1.24215	55	0.0225846								6	7.10506	59.8476	60.1975	45.6421	69.0514	85.2403	68.9159		325	20.1022	13.7934	79.8043	71.6679	69.3173	85.2403	58.4885
500 D3	21	1	A	0.387	0.201	0.004	0.0542363	0.542363	45	0.0120525	0.0108691	0.00111166	10.8691	1.11166	1.08691	0.0230523	0.230523	45	0.00512272	0.00463927	0.0034273		0.34273	0.463927	1.55084		7	13.8021	83.6624	81.7256	72.6882	86.5848	58.4885	56.2074		500	15.6706	43.2081	15.5084	69.1796	92.0542	68.9159	56.2074
		2	B	0.388	0.204	0.004	0.0541573	0.541573	55	0.00984678						0.0236008	0.236008	55	0.00429105			4.63927
		3	C	0.389	0.201	0.004	0.0546109	0.546109	51	0.010708						0.0229705	0.229705	51	0.00450403																	% of the dry weight
Feb D4	22	1	A	0.178	0.079	0.003	0.0260255	0.260255	63	0.00413103	0.00418657	0.000202555	4.18657	0.202555	0.418657	0.00777996	0.0777996	63	0.00123491	0.00124008	0.00113428		0.113428	0.124008	0.542665									10		Day	1	2	3	4	5	6	7
		2	B	0.178	0.078	0.003	0.0261142	0.261142	65	0.00401757						0.0075835	0.075835	65	0.00116669			1.24008														Feb	0.254613	0.88728	0.929569	0.542665	0.950796	0.710506	1.38021
		3	C	0.178	0.079	0.003	0.0260255	0.260255	59	0.0044111						0.00777996	0.0777996	59	0.00131864																	May	0.779875	3.19257	2.61987	1.71313	5.26855	5.98476	8.36624
May D4	23	1	A	0.278	0.148	0.002	0.0387258	0.387258	33	0.0117351	0.0118096	0.000263059	11.8096	0.263059	1.18096	0.0174051	0.174051	33	0.00527428	0.00532175	0.000426491		0.0426491	0.532175	1.71313											Aug	0.966744	2.53027	2.36235	3.08438	4.78423	6.01975	8.17256
		2	B	0.275	0.147	0.002	0.0382528	0.382528	33	0.0115918						0.0173312	0.173312	33	0.00525189			5.32175														Nov	0.979699	2.54378	1.28243	1.1526	4.44389	4.56421	7.26882
		3	C	0.279	0.149	0.003	0.0387258	0.387258	32	0.0121018						0.0174051	0.174051	32	0.0054391																	200	1.63994	4.69126	6.0072	5.70293	7.46571	6.90514	8.65848
Aug D4	24	1	A	0.547	0.284	0.003	0.07693	0.7693	36	0.0213694	0.0215828	0.00041301	21.5828	0.41301	2.15828	0.032976	0.32976	36	0.00916001	0.00926103	0.00318313		0.318313	0.926103	3.08438											325	2.01022	1.37934	7.98043	7.16679	6.93173	8.52403	5.84885
		2	B	0.548	0.283	0.003	0.077206	0.77206	35	0.0220589						0.0327387	0.327387	35	0.00935392			9.26103														500	1.56706	4.32081	1.55084	6.91796	9.20542	6.89159	5.62074
		3	C	0.547	0.286	0.003	0.0767524	0.767524	36	0.0213201						0.033369	0.33369	36	0.00926916
Nov D4	25	1	A	0.292	0.146	0.001	0.0416236	0.416236	51	0.00816149	0.00819567	0.000191585	8.19567	0.191585	0.819567	0.0165957	0.165957	51	0.00325405	0.00333032	0.00328312		0.328312	0.333032	1.1526											C-PC % OF DW
		2	B	0.293	0.147	0.001	0.0417221	0.417221	52	0.00802348						0.0167513	0.167513	52	0.0032214			3.33032														Day	1	2	3	4	5	6	7
		3	C	0.291	0.149	0.001	0.04117	0.4117	49	0.00840205						0.0172259	0.172259	49	0.0035155																	Feb	0.138999	0.670237	0.729513	0.418657	0.793241	0.530257	0.985926
200 D4	26	1	A	0.537	0.26	0.001	0.0773846	1.54769	38	0.0407288	0.0414306	0.00061016	41.4306	0.61016	4.14306	0.0289807	0.579615	38	0.015253	0.0155987	0.00385108		0.385108	1.55987	5.70293											May	0.556	2.36617	1.81581	1.18096	3.68027	4.24713	5.75445
		2	B	0.538	0.262	0.001	0.0773944	1.54789	37	0.0418348						0.0293328	0.586656	37	0.0158556			15.5987														Aug	0.739056	1.99184	1.65648	2.15828	3.26588	4.25904	6.10476
		3	C	0.537	0.261	0.002	0.0771974	1.54395	37	0.0417283						0.0290216	0.580432	37	0.0156874																	Nov	0.750221	1.91491	0.940409	0.819567	3.10083	3.17906	5.37
325 D4	27	1	A	0.59	0.288	0.002	0.0847258	1.69452	34	0.0498387	0.0527013	0.00254185	52.7013	2.54185	5.27013	0.0321603	0.643206	34	0.0189178	0.0189666	0.0146495		1.46495	1.89666	7.16679											200	1.20745	3.24909	4.21594	4.14306	5.51197	5.04643	6.59512
		2	B	0.611	0.291	0.002	0.0883921	1.76784	33	0.053571						0.0318916	0.637831	33	0.0193282			18.9666														325	1.39237	1.01231	5.71191	5.27013	5.19494	6.24468	4.43956
		3	C	0.619	0.287	0.002	0.0902453	1.80491	33	0.0546941						0.0307788	0.615576	33	0.0186538																	500	1.14391	2.92661	1.08691	5.01137	6.72957	5.1923	4.28089
500 D4	28	1	A	0.898	0.441	0.006	0.128429	1.28429	25	0.0513715	0.0501137	0.00108944	50.1137	1.08944	5.01137	0.0490106	0.490106	25	0.0196042	0.0190659	0.00126881		0.126881	1.90659	6.91796
		2	B	0.899	0.441	0.006	0.128616	1.28616	26	0.0494677						0.0489697	0.489697	26	0.0188345			19.0659
		3	C	0.899	0.44	0.006	0.128705	1.28705	26	0.0495019						0.0487733	0.487733	26	0.018759
Feb D5	29	1	A	0.092	0.035	0.004	0.0137277	0.137277	17	0.00807513	0.00793241	0.000407112	7.93241	0.407112	0.793241	0.0024943	0.024943	17	0.00146724	0.00157554	0.0023341		0.23341	0.157554	0.950796
		2	B	0.091	0.036	0.004	0.0134517	0.134517	18	0.00747316						0.00273163	0.0273163	18	0.00151757			1.57554
		3	C	0.094	0.037	0.003	0.0140232	0.140232	17	0.00824895						0.0029611	0.029611	17	0.00174182
May D5	30	1	A	0.766	0.399	0.002	0.107832	1.07832	29	0.0371834	0.0368027	0.000889407	36.8027	0.889407	3.68027	0.0467756	0.467756	29	0.0161295	0.0158829	0.00278769		0.278769	1.58829	5.26855
		2	B	0.769	0.397	0.002	0.108571	1.08571	29	0.0374383						0.0462601	0.462601	29	0.0159518			15.8829
		3	C	0.763	0.398	0.002	0.107359	1.07359	30	0.0357863						0.0467018	0.467018	30	0.0155673
Aug D5	31	1	A	0.759	0.409	0.002	0.105633	1.05633	33	0.0320101	0.0326588	0.00114695	32.6588	1.14695	3.26588	0.0490263	0.490263	33	0.0148565	0.0151835	0.00157378		0.157378	1.51835	4.78423
		2	B	0.757	0.408	0.002	0.105348	1.05348	31	0.0339831						0.0489116	0.489116	31	0.0157779			15.1835
		3	C	0.758	0.409	0.001	0.105545	1.05545	33	0.0319832						0.0492228	0.492228	33	0.014916
Nov D5	32	1	A	0.619	0.32	0.004	0.0871191	0.871191	28	0.031114	0.0310083	0.00015638	31.0083	0.15638	3.10083	0.0369509	0.369509	28	0.0131967	0.0134306	0.00969132		0.969132	1.34306	4.44389
		2	B	0.619	0.329	0.004	0.0863202	0.863202	28	0.0308287						0.0387191	0.387191	28	0.0138282			13.4306
		3	C	0.619	0.321	0.004	0.0870303	0.870303	28	0.0310823						0.0371473	0.371473	28	0.0132669
200 D5	33	1	A	0.975	0.461	0.004	0.14127	1.4127	25	0.056508	0.0551197	0.00120346	55.1197	1.20346	5.51197	0.0501045	0.501045	25	0.0200418	0.0195374	0.00120565		0.120565	1.95374	7.46571
		2	B	0.976	0.462	0.004	0.141369	1.41369	26	0.0543725						0.0502601	0.502601	26	0.0193308			19.5374
		3	C	0.977	0.461	0.004	0.141645	1.41645	26	0.0544787						0.0500228	0.500228	26	0.0192395
325 D5	34	1	A	0.527	0.24	0.002	0.0771888	1.54378	30	0.0514592	0.0519494	0.000738214	51.9494	0.738214	5.19494	0.0253045	0.50609	30	0.0168697	0.017368	0.0104902		1.04902	1.7368	6.93173
		2	B	0.526	0.245	0.002	0.0765577	1.53115	29	0.0527984						0.0263277	0.526554	29	0.018157			17.368
		3	C	0.529	0.242	0.002	0.0773858	1.54772	30	0.0515905						0.0256157	0.512314	30	0.0170771
500 D5	35	1	A	0.924	0.443	0.001	0.133613	2.67225	40	0.0668064	0.0672957	0.000772028	67.2957	0.772028	6.72957	0.0491191	0.982381	40	0.0245595	0.0247585	0.00713261		0.713261	2.47585	9.20542
		2	B	0.922	0.445	0.002	0.132962	2.65924	39	0.0681857						0.0494381	0.988762	39	0.0253529			24.7585
		3	C	0.924	0.441	0.001	0.13379	2.67581	40	0.0668951						0.0487261	0.974523	40	0.0243631
Feb D6	36	1	A	0.178	0.083	0.001	0.0258674	0.258674	49	0.00527906	0.00530257	0.000113541	5.30257	0.113541	0.530257	0.00887701	0.0887701	49	0.00181164	0.00180249	0.00253762		0.253762	0.180249	0.710506
		2	B	0.178	0.081	0.001	0.0260449	0.260449	48	0.00542603						0.00848409	0.0848409	48	0.00176752			1.80249
		3	C	0.177	0.084	0.002	0.0254929	0.254929	49	0.00520263						0.00895874	0.0895874	49	0.00182831
May D6	37	1	A	0.538	0.272	0.002	0.0764082	1.52816	35	0.0436619	0.0424713	0.00111523	42.4713	1.11523	4.24713	0.0311418	0.622837	35	0.0177953	0.0173763	0.0085134		0.85134	1.73763	5.98476
		2	B	0.538	0.275	0.002	0.0761419	1.52284	36	0.0423011						0.0317312	0.634625	36	0.0176285			17.3763
		3	C	0.539	0.271	0.002	0.0766843	1.53369	37	0.041451						0.0309045	0.61809	37	0.0167051
Aug D6	38	1	A	0.663	0.339	0.001	0.0939678	1.87936	44	0.0427126	0.0425904	0.000574057	42.5904	0.574057	4.25904	0.0393525	0.787049	44	0.0178875	0.0176071	0.00632374		0.632374	1.76071	6.01975
		2	B	0.665	0.337	0.002	0.0944213	1.88843	45	0.041965						0.0387222	0.774444	45	0.0172099			17.6071
		3	C	0.667	0.338	0.001	0.0948056	1.89611	44	0.0430935						0.0389925	0.779851	44	0.0177239
Nov D6	39	1	A	0.481	0.253	0.002	0.0674206	1.34841	42	0.032105	0.0317906	0.00073953	31.7906	0.73953	3.17906	0.0297383	0.594766	42	0.0141611	0.0138515	0.00747541		0.747541	1.38515	4.56421
		2	B	0.484	0.253	0.001	0.0680809	1.36162	44	0.0309459						0.0297713	0.595426	44	0.0135324			13.8515
		3	C	0.483	0.251	0.003	0.0678742	1.35748	42	0.032321						0.0291081	0.582161	42	0.013861
200 D6	40	1	A	0.628	0.302	0.001	0.0906978	1.81396	36	0.0503876	0.0504643	0.0013825	50.4643	1.3825	5.04643	0.0335136	0.670271	36	0.0186186	0.0185871	0.00565381		0.565381	1.85871	6.90514
		2	B	0.629	0.303	0.001	0.0907963	1.81593	35	0.0518836						0.0336692	0.673383	35	0.0192395			18.5871
		3	C	0.629	0.301	0.002	0.0908753	1.81751	37	0.0491218						0.0331206	0.662413	37	0.017903
325 D6	41	1	A	0.775	0.37	0.002	0.112091	2.24183	35	0.0640522	0.0624468	0.0016033	62.4468	1.6033	6.24468	0.0407104	0.814208	35	0.0232631	0.0227935	0.00905906		0.905906	2.27935	8.52403
		2	B	0.779	0.375	0.002	0.112397	2.24793	36	0.0624426						0.0415293	0.830585	36	0.0230718			22.7935
		3	C	0.778	0.371	0.002	0.112564	2.25129	37	0.0608456						0.0407843	0.815686	37	0.0220456
500 D6	42	1	A	1.14	0.519	0.003	0.167119	1.67119	33	0.0506422	0.051923	0.00115044	51.923	1.15044	5.1923	0.0549124	0.549124	33	0.0166401	0.0169928	0.0047888		0.47888	1.69928	6.89159
		2	B	1.141	0.521	0.002	0.167227	1.67227	32	0.0522585						0.05542	0.5542	32	0.0173188			16.9928
		3	C	1.149	0.517	0.001	0.169179	1.69179	32	0.0528684						0.0544629	0.544629	32	0.0170196
Feb D7	43	1	A	0.293	0.149	0.001	0.0415446	0.415446	41	0.0101328	0.00985926	0.000295999	9.85926	0.295999	0.985926	0.0171442	0.171442	41	0.00418151	0.00394283	0.00318985		0.318985	0.394283	1.38021
		2	B	0.294	0.146	0.001	0.0419981	0.419981	44	0.00954503						0.0165139	0.165139	44	0.00375317			3.94283
		3	C	0.298	0.148	0.001	0.0425697	0.425697	43	0.00989992						0.0167434	0.167434	43	0.00389382
May D7	44	1	A	1.3482	0.717	0	0.188828	3.77656	66	0.0572206	0.0575445	0.000512616	57.5445	0.512616	5.75445	0.085771	1.71542	66	0.0259912	0.0261179	0.00041136		0.041136	2.61179	8.36624
		2	B	1.3488	0.717	0	0.18894	3.77881	65	0.0581355						0.0857465	1.71493	65	0.0263835			26.1179
		3	C	1.3492	0.717	0	0.189015	3.78031	66	0.0572774						0.0857301	1.7146	66	0.0259788
Aug D7	45	1	A	0.172	0.079	0	0.0251974	2.51974	41	0.061457	0.0610476	0.000729749	61.0476	0.729749	6.10476	0.00849194	0.849194	41	0.0207121	0.020678	0.0277917		2.77917	2.0678	8.17256
		2	B	0.172	0.078	0	0.0252861	2.52861	42	0.0602051						0.00829548	0.829548	42	0.0197511			20.678
		3	C	0.173	0.081	0	0.0252071	2.52071	41	0.0614808						0.00884401	0.884401	41	0.0215708
Nov D7	46	1	A	0.164	0.078	0	0.023788	2.3788	45	0.0528623	0.0537	0.000814595	53.7	0.814595	5.37	0.0086224	0.86224	45	0.0191609	0.0189882	0.0108117		1.08117	1.89882	7.26882
		2	B	0.165	0.078	0	0.0239753	2.39753	44	0.0544893						0.00858153	0.858153	44	0.0195035			18.9882
		3	C	0.169	0.078	0	0.0247243	2.47243	46	0.0537486						0.00841807	0.841807	46	0.0183002
200 D7	47	1	A	0.197	0.088	0	0.0290801	2.90801	44	0.0660912	0.0659512	0.00106824	65.9512	1.06824	6.59512	0.00923851	0.923851	44	0.0209966	0.0206336	0.00986928		0.986928	2.06336	8.65848
		2	B	0.197	0.087	0	0.0291689	2.91689	45	0.0648198						0.00904204	0.904204	45	0.0200934			20.6336
		3	C	0.199	0.088	0	0.0294547	2.94547	44	0.0669425						0.00915678	0.915678	44	0.0208109
325 D7	48	1	A	0.143	0.065	0	0.0210094	2.10094	49	0.0428763	0.0443956	0.00133022	44.3956	1.33022	4.43956	0.00692652	0.692652	49	0.0141358	0.0140928	0.0341104		3.41104	1.40928	5.84885
		2	B	0.147	0.067	0	0.0215809	2.15809	48	0.0449602						0.00715599	0.715599	48	0.0149083			14.0928
		3	C	0.149	0.064	0	0.0222217	2.22217	49	0.0453505						0.00648487	0.648487	49	0.0132344
500 D7	49	1	A	0.135	0.061	0	0.0198663	1.98663	47	0.0422687	0.0428089	0.00120989	42.8089	1.20989	4.28089	0.00646758	0.646758	47	0.0137608	0.0133986	0.0150214		1.50214	1.33986	5.62074
		2	B	0.136	0.06	0	0.0201423	2.01423	48	0.0419632						0.00623026	0.623026	48	0.0129797			13.3986
		3	C	0.137	0.06	0	0.0203296	2.03296	46	0.0441948						0.00618939	0.618939	46	0.0134552
